# Two independent loss-of-function mutations in *anthocyanidin synthase* homeologous genes make sweet basil all green

**DOI:** 10.1101/2022.05.16.492104

**Authors:** Itay Gonda, Mohamad Abu-Abied, Chen Adler, Renana Milavsky, Ofir Tal, Rachel Davidovich-Rikanati, Adi Faigenboim, Tali Kahane-Achinoam, Alona Shachter, David Chaimovitsh, Nativ Dudai

## Abstract

Sweet basil, *Ocimum basilicum* L., is an important culinary herb grown worldwide. Although basil is green, many landraces, breeding lines and exotic cultivars have purple stems and flowers. This anthocyanins pigmentation is unacceptable in the traditional Italian basil. We used the recently published sweet basil genome to map quantitative trait loci (QTL) for flower and stem color in a bi-parental F_2_ population. It was found that the pigmentation is governed by a single QTL, harboring an anthocyanidin synthase (ANS) gene. Further analysis revealed that the basil genome harbors two homeologous ANS genes, each carrying a loss-of-function mutation. *ObANS1* carries a 1-bp insertion, and *ObANS2* carries a missense mutation within the active site. In the purple-flower parent, ANS1 is functional and ANS2 carries a nonsense mutation. The functionality of the active allele was validated by complementation in an Arabidopsis ANS mutant. Moreover, we have restored the functionality of the missense-mutated ANS2 using site-directed activation. We found that the non-functional alleles were expressed to similar levels as the functional allele, suggesting polyploids invest futile effort in expressing non-functional genes, harming their superior redundancy. We show here we can harness basil’s genomics and genetics to understand the basic mechanism of metabolic traits.
