## Supplementary Table for "Two independent loss-of-function mutations in *anthocyanidin synthase* homeologous genes make sweet basil all green"

### Sheet: Table S1
Table S1. Anthocyanins composition in 'Cardinal' cultivar vs. 'Perrie' cultivar
Compound (tentative identification)	p-value	Log2FC (Cardinal / Perrie)	RT	M+	expected mass M+	formula	mass error (ppm)	Monoisotopic Mass	other posible annotation
Cyanidin 3-[2-(6-p-coumarylglucosyl)-6-p-coumarylglucoside)]-5-glucoside	9.75e-10	21.98	4.933	1065.29	1065.29	C51H53O25	1.22	1064.28	Pelargonidin 3-O-[2-O-(6-(E)-caffeoyl-beta-D-glucopyranosyl)-6-O-(E)-p-coumaroyl-beta-D-glucopyranoside]-5-O-(beta-D-glucopyranoside)
Cyanidin-3-O-xylosyl-feruloyl-glucosylgalactoside	3.73e-08	19.98	3.697	919.25	919.251	C42H47O23	-0.54	918.243	Pelargonidin 3-(2-(6-caffeylglucosyl)-6-p-coumarylglucoside)-5-glucoside
Cyanidin 3-O-caffeoyl-p-coumaroyl-sophoroside-5-O-beta-D-glucopyranoside	2.43e-08	19.35	4.542	1081.28	1081.28	C51H53O26	-0.09	1080.28
Cyanidin 3-O-p-coumaroyl-feruoyl-sophoroside-5-O-beta-D-glucopyranoside	3.25e-08	19.32	4.953	1095.3	1095.3	C52H55O26	-0.73	1094.29
FC, fold change; RT, retention time

### Sheet: Table S2
Table S2. Contingency analysis of the phenotype within purple segregants only
	bract vs stem	bract vs sepals	stem vs sepals
ChiSquare	10.703	20.604	23.861
Prob>ChiSq	0.0011	<.0001	<.0001
RSquare (U)	0.0656	0.1216	0.1463

### Sheet: Table S3
Table S3. Scaffolds distribution to linkage groups
1A	1B
scaffold8254	scaffold8366
scaffold1	scaffold473
scaffold4	scaffold33089
scaffold134	scaffold3
scaffold112	scaffold418
scaffold178
2A	2B
scaffold10	scaffold173
scaffold50	scaffold123
scaffold211	scaffold292
scaffold212	scaffold474
scaffold57
3A	3B
scaffold93	scaffold7784
scaffold137	scaffold8312
scaffold477	scaffold318
scaffold1051	scaffold350
scaffold328	scaffold265
scaffold13 bottom
4A	4B
scaffold2608	scaffold61
scaffold393	scaffold9962 top
scaffold7350	scaffold13 top
scaffold8	scaffold120
	scaffold20743 top
5A	5B
scaffold310	scaffold442
scaffold100	scaffold139
scaffold17776	scaffold20743 bottom
scaffold167	scaffold396
scaffold64	scaffold5569
scaffold113	scaffold4460
scaffold4241	scaffold462
scaffold97	scaffold4221
scaffold2141	scaffold301
	scaffold126
6A	6B
scaffold329	scaffold30
scaffold9962 bottom	scaffold16374
scaffold468	scaffold140
scaffold48	scaffold92
scaffold169 bottom	scaffold193
scaffold183
7A	7B
scaffold14686	scaffold40
scaffold7615	scaffold463
scaffold165	scaffold166
scaffold15800	scaffold9
scaffold274
8A	8B
scaffold148	scaffold162
scaffold276	scaffold5322 top
scaffold3082	scaffold224
scaffold106	scaffold223 top
scaffold94	scaffold9962 middle
scaffold476
scaffold307
scaffold378
9A	9B
scaffold72	scaffold6114
scaffold177	scaffold14898
scaffold66	scaffold73
scaffold51	scaffold208
scaffold467	scaffold85
scaffold1990	scaffold47
scaffold242	scaffold29
scaffold114	scaffold18090
10A	10B
scaffold4335	scaffold8208
scaffold210	scaffold33
scaffold9532	scaffold284
scaffold234	scaffold385
scaffold223 bottom	scaffold33581
scaffold117	scaffold31890
	scaffold199
11A	11B
scaffold87	scaffold214
scaffold235	scaffold215
scaffold27	scaffold217
scaffold5322 bottom	scaffold9553
scaffold7503	scaffold262
scaffold15330	scaffold4377
	scaffold15865
	scaffold407 bottom
12A	12B
scaffold405	scaffold168
scaffold407 top	scaffold243
scaffold81	scaffold32
scaffold183	scaffold44
	scaffold4172
	scaffold169 top
	scaffold7383
Red shaded scaffolds are chimeric (sse Table S4)

### Sheet: Table S4
Table S4. Chimeric scaffolds
scaffold	rigth border	left border	gap size#
169_top	1	4302410	215272
169_bottom	4517682	end of the scaffold
223_top	1	3368460	4149460
223_bottom	7517920	end of the scaffold
407_top	1	61144938	186876
407_bottom	61331814	end of the scaffold
5322_top	1	11516135	866828
5322_bottom	12382963	end of the scaffold
9962_top	1	9253167	5729504
9962_middle	14982671	70259292	456574
9962_bottom	70715866	end of the scaffold
20743_top	1	498809	525068
20743_bottom	1023877	end of the scaffold
13_top	1	16741165	3179135
13_bottom	19920300	end of the scaffold
# gap size is the unresolved fragment between to adjacent SNPs the cloud not be associated to neither LG due to the lack of informative SNPs and hence to niether top or bottom fragments

### Sheet: Table S5
Table S5. Distribution of anthocyanins biosynthesis genes across sweet basil subgenomes.
Genea	# Scaffold of copy I b	# Scaffold of copy IIb	Common BUSCO genesc
PAL1	463	14686	19
PAL2	140	48	13
PAL3	5569	100	38
PAL4	81	4172	18
C4H1	318	1051	4
C4H2	8254	8366	19
C4H3	140	169	1
4CL1	10	123	18
4CL2	9962	94	17
4CL3	8254	8366	19
4CL4	463	14686	19
4CL5	5569	100	38
4CL6	5322	106	6
4CL7	223	33581	12
CHS1	407	4172	12
CHS2	40/463	14686	12/19
CHS3	10	123	18
CHS4	72	73	5
CHI	223	322	1
F3'H1	211	474	13
F3'H2	407	32	17
F3H	148	162	17
DFR	405	7383	40
ANS	120	7350	4
UFGT1	1990	47	8
UFGT2	223	33581	12
a- see gene name abbreviations in Fig. 1. b – Scaffold number. c – Common BUSCO genes for both scaffolds

### Sheet: Table S6
Table S6. Gene expression and differential analysis of anthocyanins biosynthesis genes in 'Perrie' and 'Cardinal' flowers and leaves
				Flowers					Leaves
	ID - XLOC	scaffold	TCON ID	Cardinal#	Perrie#	log2FC$	pval adj	different by edgeR&	Cardinal#	Perrie#	log2FC$	pval adj	different by edgeR&
PAL	XLOC_002402	scaffold100	TCONS_00002864	177.1±17.7	103.1±4.5	0.757227	0.00597944	no	197.4±5.6	400.7±7.3	-0.993441	1.52286e-12	no
PAL	XLOC_010241	scaffold140	TCONS_00012170	336.4±20.7	121.4±1.1	1.44582	2.49653e-09	no	218.9±12.4	240.6±13.3	-0.107338	0.641075	no
PAL	XLOC_011105	scaffold14686	TCONS_00013168	0.1±0.1	0±0	NA	NA	no	0±0	0±0	NA	NA	no
PAL	XLOC_046215	scaffold463	TCONS_00055450	241.3±23.5	93.3±3.3	1.34589	3.03817e-07	no	299.8±13	349.3±13.9	-0.191579	0.315707	no
PAL	XLOC_051628	scaffold48	TCONS_00061941	246.1±18.4	89.3±0.2	1.43771	6.00522e-09	no	181.3±9.8	173.5±9.5	0.0926072	0.691097	no
PAL	XLOC_054830	scaffold5569	TCONS_00065702	113.4±16.9	66±1	0.755288	0.0155478	no	174.2±6.6	239.3±5.7	-0.430317	0.00687809	no
4CL	XLOC_001766	scaffold10	TCONS_00002102	104.4±9.5	10.3±0.3	3.31889	1.54824e-35	yes	107.6±4.7	32±2.4	1.77888	2.21175e-27	no
4CL	XLOC_002359	scaffold100	TCONS_00002812	3.2±0.1	6.4±0.7	-0.983536	0.00247295	no	5.2±0.4	2.8±0.1	0.929419	9.42029e-05	no
4CL	XLOC_003684	scaffold106	TCONS_00004343	0.4±0	0±0	NA	NA	no	34.3±3.1	62.8±3	-0.843746	6.08863e-06	no
4CL	XLOC_005245	scaffold123	TCONS_00006173	46±6.1	4±0.1	3.49447	1.50183e-31	yes	35.6±2.7	8.2±1	2.14705	1.34124e-24	yes
4CL	XLOC_023813	scaffold223	TCONS_00028718	25.6±1.7	13.7±0.9	0.874092	0.00113492	no	6±0.5	5.8±0.4	0.0966762	0.776738	no
4CL	XLOC_023814	scaffold223	TCONS_00028719	0.4±0.1	1.3±0.2	-1.79463	0.00451871	no	7.2±0.3	17.2±1.2	-1.13102	3.10903e-09	no
4CL	XLOC_053406	scaffold5322	TCONS_00064018	0.1±0	0.1±0	NA	NA	no	22.8±1.9	34.5±1	-0.573013	0.0019725	no
4CL	XLOC_054860	scaffold5569	TCONS_00065735	2.9±0.4	15.7±1.3	-2.45024	8.25762e-16	yes	5.1±0.3	26.7±2.8	-2.37227	9.37116e-31	yes
4CL	XLOC_062591	scaffold8254	TCONS_00074876	17±0.6	8.9±0.8	0.909977	0.000753408	no	29.8±1.8	29.1±1.1	0.0630469	0.811972	no
4CL	XLOC_064031	scaffold8366	TCONS_00076585	24.7±1.7	18.5±1.9	0.391753	0.221791	no	49.2±3.9	53.6±3.3	-0.09506	0.718214	no
4CL	XLOC_070767	scaffold94	TCONS_00085375	87.6±10.8	50.7±2.8	0.763743	0.0104642	no	71.8±4.7	131.5±5.2	-0.84391	2.85824e-07	no
4CL	XLOC_073441	scaffold9962	TCONS_00088570	120.4±16.6	58.3±4.1	1.02173	0.000834131	no	127.3±5.4	158.9±5.5	-0.292058	0.0955602	no
C4H	XLOC_003397	scaffold1051	TCONS_00004013	64.3±5.1	86.6±4.4	-0.45312	0.115325	no	39.1±0.4	152.7±6.3	-1.93868	4.51313e-40	no
C4H	XLOC_009797	scaffold140	TCONS_00011640	16.2±1.9	6.9±0.3	1.21094	2.62803e-05	no	6.3±1.1	4.6±0.9	0.495411	0.203717	no
C4H	XLOC_016160	scaffold169	TCONS_00019650	33.5±1.9	13.3±0.9	1.31222	3.13064e-07	no	12.3±1.3	8.5±1.3	0.547998	0.047945	no
C4H	XLOC_032316	scaffold318	TCONS_00038938	319.5±22.2	111.1±7	1.50141	3.51077e-09	no	248.7±3.4	208.6±8	0.281509	0.0915566	no
C4H	XLOC_062320	scaffold8254	TCONS_00074564	203.5±25.7	123.2±3.2	0.700581	0.0179	no	174.1±3.6	151.8±8.4	0.226116	0.219672	no
C4H	XLOC_063739	scaffold8366	TCONS_00076255	307.9±29.5	177.1±7.4	0.774918	0.00438892	no	251±9.5	271.1±19.2	-0.0827979	0.727215	no
CHS	XLOC_041122	scaffold407	TCONS_00049454	1093.5±79.8	293.8±17.2	1.87464	1.47981e-13	no	41.2±1.8	15.7±2	1.41927	1.37593e-12	no
CHS	XLOC_042366	scaffold4172	TCONS_00050944	1043.5±86.7	351.1±21	1.55008	2.15794e-09	no	37.5±2.4	16.9±2.8	1.17868	6.15242e-07	no
CHS	XLOC_005382	scaffold123	TCONS_00006331	0.1±0	0±0	NA	NA	no	0±0	0±0	NA	NA	no
CHS	XLOC_046412	scaffold463	TCONS_00055672	16.2±0.6	4.8±0.6	1.73369	2.91599e-09	no	0.2±0.1	0.2±0.1	NA	NA	no
CHI	XLOC_024082	scaffold223	TCONS_00029045	199.3±13.3	164±4.8	0.301118	0.350289	no	95.5±4.5	108.7±7.2	-0.166062	0.576455	no
CHI	XLOC_033240	scaffold322	TCONS_00040059	692.8±60.1	252.4±37.6	1.43727	2.6785e-06	no	151.5±3.1	165.4±15.9	-0.0966328	0.70567	no
F3H	XLOC_011969	scaffold148	TCONS_00014179	268.9±16.8	94.5±7.3	1.48705	7.90935e-09	no	7.2±0.6	9.6±1.4	-0.385754	0.225635	no
F3H	XLOC_014337	scaffold162	TCONS_00017231	227.2±16.1	90.5±5.1	1.30602	3.17817e-07	no	6.8±0.1	6.8±0.9	0.0284334	0.959617	no
F3'H	XLOC_033110	scaffold32	TCONS_00039896	125.3±10.6	65.1±1.8	0.921927	0.000436418	no	33.3±1.6	27.3±2	0.317951	0.119327	no
F3'H	XLOC_040944	scaffold407	TCONS_00049241	42.8±3.5	18.8±0.4	1.16508	4.85567e-06	no	7±0.2	6.6±1.4	0.110213	0.821918	no
F3'H	XLOC_049203	scaffold474	TCONS_00058964	112.9±8.5	42.1±4.1	1.40628	2.49783e-07	no	1.4±0	1.3±0.1	0.159189	0.782782	no
F3'H	XLOC_020293	scaffold211	TCONS_00024476	125±10.9	44.4±4.2	#N/A	#N/A	#N/A	1.2±0.2	0.6±0.1	#N/A	#N/A	#N/A
DFR	XLOC_039617	scaffold405	TCONS_00047682	191.2±16.8	79.7±3.8	1.24022	2.24359e-06	no	2.1±0.2	0.4±0	2.34228	4.53915e-07	yes
DFR	XLOC_057999	scaffold7383	TCONS_00069427	564.5±35.3	105±10.2	2.40558	6.53437e-20	yes	2.3±0.4	0.3±0.1	2.90917	1.5682e-06	yes
ANS	XLOC_005132	scaffold120	TCONS_00006042	164.4±11.1	130±8.3	0.318147	0.29273	no	0.4±0.1	0.4±0.1	NA	NA	no
ANS	XLOC_057268	scaffold7350	TCONS_00068542	220.2±17.9	110.3±11.7	0.976977	0.000671039	no	0.6±0.1	0.2±0.1	NA	NA	no
UFGT	XLOC_019440	scaffold1990	TCONS_00023499	177.9±7	58.1±2.7	1.59047	4.74217e-11	no	3.9±0.4	6.4±0.9	-0.695537	0.0253012	no
UFGT	XLOC_047757	scaffold47	TCONS_00057237	185.6±9.3	68.1±3.6	1.42481	7.62433e-09	no	3.5±0.4	5.6±1.1	-0.63733	0.108635	no
UFGT	XLOC_024351	scaffold223	TCONS_00029354	0.6±0.2	0.2±0.1	NA	NA	no	3.7±0.3	3.2±0.2	0.223624	0.556823	no
UFGT	XLOC_034389	scaffold33581	TCONS_00041521	1.2±0.2	1.5±0.3	-0.393346	0.582091	no	4.2±0.5	2.8±0.1	0.50367	0.107192	no
AnOMT	XLOC_006550	scaffold13	TCONS_00007732	65.3±4.1	82.4±9.8	-0.357261	0.280189	no	88.1±4.3	80.1±2	0.164654	0.410033	no
AnOMT	XLOC_007861	scaffold13	TCONS_00009283	0.4±0.1	0.4±0.1	NA	NA	no	0.5±0	0.1±0	NA	NA	no
AnOMT	XLOC_007862	scaffold13	TCONS_00009284	17.3±2.8	31.4±5.1	-0.882014	0.0202098	no	11.3±0.7	4.7±0.2	1.29374	2.73245e-10	no
AnOMT	XLOC_034930	scaffold350	TCONS_00042152	7±0.7	36±5.6	-2.38875	1.15397e-13	yes	9.7±0.2	8.3±0.4	0.246968	0.30427	no
AnOMT	XLOC_034931	scaffold350	TCONS_00042153	0.3±0.2	2.2±0.4	-3.1035	5.86216e-05	yes	0±0	0±0	NA	NA	no
AnOMT	XLOC_036885	scaffold393	TCONS_00044480	56.8±0.9	188.9±38.2	-1.75734	2.51905e-07	no	56±1.2	84.2±3.8	-0.560054	0.000469816	no
# Average FPKM of 3 biological repeats ± SEM
$ FC, fold change Cardinal/Perrie
& does expression is significantlly different between Perrie and Cardinal based on edgeR default parameters (padj<0.001, |log2FC| > 2)

### Sheet: Table S7
Table S7. Percentage identities of nucleotides of ObANSs
	ObANS1_Cardinal	ObANS1_Perrie	ObANS2_Cardinal	ObANS2_Perrie
ObANS1_Cardinal	*
ObANS1_Perrie	97.82	*
ObANS2_Cardinal	96.34	96.36	*
ObANS2_Perrie	96.65	96.67	98.09	*

### Sheet: Table S8
Table S8. Percentage identities of amino acids of ObANS proteins and AtANS
	ObANS1_Perrie	ObANS1_Cardinal	ObANS2_Perrie	ObANS2_Cardinal	AtANS
ObANS1_Perrie	*	83.52	82.69	83.79	67.33
ObANS1_Cardinal		*	94.86	96.49	75.28
ObANS2_Perrie			*	97.57	74.72
ObANS2_Cardinal				*	74.44
AtANS					*
